# KDRD: assessing discovery replicability based on summary association statistics from a single study

**DOI:** 10.64898/2026.11.03.763861

**Authors:** Zeyu Jiao, Yixin Zhang, Jujiao Kang, Liang Ma, Yawen Yang, Wei Zhao, Jianfeng Feng, Yinglei Lai

## Abstract

Replicability is essential for reliable discoveries in large-scale association studies. However, conventional replicability assessments typically require independent datasets or repeated data splitting, which may be constrained by data availability, computational burden and reduced sample sizes. Here, we developed Kernel Density-based Replicability of Discovery (KDRD), a statistical framework for estimating the expected replicability of statistically significant associations using summary statistics from a single study. Combining Gaussian kernel representations of observed association statistics with a theoretical null component, KDRD estimates replicability between independent studies under comparable conditions and enables sample size calculations beyond those currently available. In random subsampling simulations involving proteomics-based association analyses of 45 brain-related traits in the UK Biobank, KDRD showed a close agreement with the Dice Similarity Coefficients (DSCs). When KDRD was applied to the full available data,33 of the 45 traits showed at least moderate replicability, including 19 with high replicability. In matched-sample comparisons, proteomic associations showed higher KDRD estimates than pQTL associations across all 45 traits, whereas metabolomic associations showed higher estimates than proteomic associations for 33 traits. Higher protein missingness, proportions below the limit of detection, proportions of low-abundance proteins and assay variability were associated with lower KDRD estimates. KDRD-based sample size calculations suggested that approximately 200,000 and 500,000 participants would be needed for all 45 traits to achieve moderate and high replicability, respectively. Collectively, these findings demonstrate that KDRD provides a practical framework for quantitative replicability assessment and sample size calculations.
