## Supplementary Tables for "KDRD: assessing discovery replicability based on summary association statistics from a single study"

### Sheet: Sup_Table1
Supplementary Table 1. Effect of sample size on DSC-based replicability of proteomic associations. For each of the 45 traits, participants were randomly divided into two non-overlapping subsets, each containing 1/8, 1/4 or 1/2 of the available samples. DSC was calculated based on significant associations with consistent directions in both subsets. Values are the median (Q1–Q3) across 1,000 random…
UKB Catergory	UKBB trait	Median DSC （1/8）	Median DSC （1/4）	Median DSC （1/2）
Physical measures	BMI	0.8233 (0.8005 - 0.9044)	0.9161 (0.8437 - 0.9273)	0.9635 (0.9595 - 0.9661)
	Height	0.3227 (0.2907 - 0.5541)	0.6075 (0.3635 - 0.6677)	0.8413 (0.8084 - 0.8592)
	Weight	0.7826 (0.7603 - 0.8751)	0.8950 (0.8076 - 0.9124)	0.9587 (0.9533 - 0.9618)
	DBP	0.6139 (0.5600 - 0.7990)	0.8314 (0.6629 - 0.8569)	0.9330 (0.9272 - 0.9370)
	SBP	0.4930 (0.4451 - 0.7156)	0.7684 (0.5554 - 0.8077)	0.9154 (0.9048 - 0.9226)
	SRT.L	0.0378 (0.0190 - 0.1333)	0.1920 (0.0632 - 0.2703)	0.4835 (0.4479 - 0.5161)
	SRT.R	0.0351 (0.0170 - 0.1356)	0.2000 (0.0656 - 0.2736)	0.5128 (0.4753 - 0.5446)
	ASI	0.1435 (0.0952 - 0.3575)	0.4187 (0.2005 - 0.4884)	0.6726 (0.6406 - 0.6959)
Cognitive function	Reaction time	0.1488 (0.1072 - 0.3934)	0.4576 (0.2073 - 0.5199)	0.7250 (0.7032 - 0.7422)
	Numeric memory	0 (0 - 0.0144)	0.0532 (0.0128 - 0.1212)	0.2373 (0.1846 - 0.2791)
	Fluid intelligence	0.1156 (0.0855 - 0.3418)	0.4057 (0.1572 - 0.4751)	0.7187 (0.6987 - 0.7381)
	Matrix pattern completion	0 (0 - 0)	0 (0 - 0)	0 (0 - 0)
	Symbol digit substitution	0 (0 - 0)	0 (0 - 0)	0 (0 - 0)
	Paired associate learning	0 (0 - 0)	0 (0 - 0)	0 (0 - 0)
	Prospective memory	0.0347 (0.0220 - 0.1371)	0.1905 (0.0606 - 0.2517)	0.4931 (0.4521 - 0.5241)
Mental health	Neuroticism	0.0640 (0.0354 - 0.2317)	0.3068 (0.1057 - 0.3941)	0.6326 (0.6004 - 0.6568)
	Mood swings	0.1806 (0.1226 - 0.4379)	0.5141 (0.2524 - 0.5746)	0.7792 (0.7606 - 0.7941)
	Miserableness	0.1332 (0.0810 - 0.3699)	0.4464 (0.2027 - 0.5262)	0.7338 (0.7113 - 0.7517)
	Irritability	0.0122 (0 - 0.0561)	0.1131 (0.0303 - 0.1856)	0.3673 (0.3191 - 0.4096)
	Sensitivity	0 (0 - 0)	0 (0 - 0)	0 (0 - 0.1429)
	Fed-up feelings	0.3811 (0.3195 - 0.6277)	0.6676 (0.4364 - 0.7067)	0.8512 (0.8388 - 0.8601)
	Nervous feelings	0.0163 (0 - 0.0723)	0.1231 (0.0339 - 0.1887)	0.3659 (0.3297 - 0.4048)
	Worrier	0 (0 - 0.0392)	0.0784 (0.0308 - 0.1250)	0.2778 (0.2222 - 0.3333)
	Tense	0.0225 (0 - 0.1075)	0.1720 (0.0600 - 0.2500)	0.4198 (0.3721 - 0.4658)
	Worry after embarrassment	0 (0 - 0)	0 (0 - 0.1176)	0.2000 (0.1429 - 0.3077)
	Suffer from 'nerves'	0.0116 (0 - 0.0800)	0.1342 (0.0355 - 0.2133)	0.3972 (0.3506 - 0.4348)
	Loneliness	0.2573 (0.1916 - 0.5225)	0.5796 (0.3297 - 0.6372)	0.8026 (0.7812 - 0.8180)
	Guilty feelings	0 (0 - 0)	0 (0 - 0.2857)	0.4000 (0.3333 - 0.6667)
	Risk taking	0.0369 (0.0242 - 0.1696)	0.2173 (0.0593 - 0.2655)	0.5121 (0.4789 - 0.5403)
	Depressed mood	0.2446 (0.1880 - 0.4815)	0.5443 (0.3039 - 0.6037)	0.7795 (0.7472 - 0.8009)
	Unenthusiasm	0.3445 (0.2874 - 0.5836)	0.6340 (0.4040 - 0.6782)	0.8270 (0.8018 - 0.8425)
	Tenseness	0.1224 (0.0804 - 0.3450)	0.4156 (0.1796 - 0.4952)	0.7094 (0.6787 - 0.7313)
	Tiredness	0.4943 (0.4593 - 0.6712)	0.7086 (0.5354 - 0.7575)	0.8744 (0.8516 - 0.8885)
	Happiness	0.0102 (0 - 0.0628)	0.1253 (0.0319 - 0.2209)	0.4144 (0.3459 - 0.4583)
	Work satisfaction	0 (0 - 0)	0 (0 - 0)	0 (0 - 0)
	Health satisfaction	0.5198 (0.4766 - 0.7157)	0.7444 (0.5613 - 0.7724)	0.8833 (0.8709 - 0.8911)
	Family relationship satisfaction	0 (0 - 0)	0 (0 - 0.1429)	0.2857 (0 - 0.4000)
	Friendships satisfaction	0 (0 - 0)	0 (0 - 0.1818)	0.2583 (0.2000 - 0.3333)
	Financial situation satisfaction	0.1124 (0.0665 - 0.3613)	0.4319 (0.1743 - 0.5007)	0.7197 (0.6954 - 0.7351)
Brain imaging metrics	CSA.lh	0.0377 (0.0167 - 0.1260)	0.1702 (0.0672 - 0.2264)	0.3902 (0.3434 - 0.4286)
	CSA.rh	0.0377 (0.0183 - 0.1250)	0.1750 (0.0672 - 0.2278)	0.4000 (0.3544 - 0.4412)
	CV.lh	0.0447 (0.0202 - 0.1556)	0.2093 (0.0792 - 0.2697)	0.4368 (0.3902 - 0.4750)
	CV.rh	0.0488 (0.0230 - 0.1538)	0.2188 (0.0857 - 0.2899)	0.4478 (0.4062 - 0.4815)
	CT.lh	0 (0 - 0)	0 (0 - 0)	0 (0 - 0)
	CT.rh	0 (0 - 0)	0 (0 - 0)	0 (0 - 0)

### Sheet: Sup_Table2
Supplementary Table 2. Comparison of DSC and KDRD across random subsampling simulations. The DSC and KDRD are reported as median (Q1–Q3) across 1,000 simulations. DSC was calculated using both subsets and KDRD using the first subset only. Hitting rate (HR) is the proportion of KDRD estimates within the 2.5th–97.5th percentile interval of DSC values.
UKB Catergory	UKBB trait	Median DSC	Median KDRD	HR
Physical measures	BMI	0.9635 (0.9595 - 0.9661)	0.9615 (0.9603 - 0.9627)	1
	Height	0.8413 (0.8084 - 0.8592)	0.8321 (0.8232 - 0.8443)	0.999
	Weight	0.9587 (0.9533 - 0.9618)	0.9534 (0.9518 - 0.9551)	1
	DBP	0.9330 (0.9272 - 0.9370)	0.9322 (0.9275 - 0.9360)	0.994
	SBP	0.9154 (0.9048 - 0.9226)	0.9094 (0.9010 - 0.9164)	0.998
	SRT.L	0.4835 (0.4479 - 0.5161)	0.5237 (0.4981 - 0.5465)	0.945
	SRT.R	0.5128 (0.4753 - 0.5446)	0.5418 (0.5168 - 0.5630)	0.941
	ASI	0.6726 (0.6406 - 0.6959)	0.7013 (0.6867 - 0.7149)	0.901
Cognitive function	Reaction time	0.7250 (0.7032 - 0.7422)	0.7291 (0.7168 - 0.7403)	0.995
	Numeric memory	0.2373 (0.1846 - 0.2791)	0.3923 (0.3479 - 0.4412)	0.224
	Fluid intelligence	0.7187 (0.6987 - 0.7381)	0.7024 (0.6908 - 0.7147)	1
	Matrix pattern completion	0 (0 - 0)	0.1681 (0.1418 - 0.1930)	1
	Symbol digit substitution	0 (0 - 0)	0.0794 (0.0578 - 0.1011)	1
	Paired associate learning	0 (0 - 0)	0.1316 (0.1002 - 0.1681)	1
	Prospective memory	0.4931 (0.4521 - 0.5241)	0.5064 (0.4864 - 0.5268)	0.991
Mental health	Neuroticism	0.6326 (0.6004 - 0.6568)	0.6419 (0.6210 - 0.6615)	0.964
	Mood swings	0.7792 (0.7606 - 0.7941)	0.7663 (0.7537 - 0.7773)	0.995
	Miserableness	0.7338 (0.7113 - 0.7517)	0.7194 (0.7015 - 0.7351)	0.997
	Irritability	0.3673 (0.3191 - 0.4096)	0.4162 (0.3890 - 0.4440)	0.939
	Sensitivity	0 (0 - 0.1429)	0.2153 (0.1836 - 0.2523)	0.953
	Fed-up feelings	0.8512 (0.8388 - 0.8601)	0.8431 (0.8354 - 0.8495)	0.999
	Nervous feelings	0.3659 (0.3297 - 0.4048)	0.4033 (0.3735 - 0.4315)	0.96
	Worrier	0.2778 (0.2222 - 0.3333)	0.3188 (0.2879 - 0.3482)	0.997
	Tense	0.4198 (0.3721 - 0.4658)	0.4361 (0.4108 - 0.4572)	1
	Worry after embarrassment	0.2000 (0.1429 - 0.3077)	0.2100 (0.1863 - 0.2333)	1
	Suffer from 'nerves'	0.3972 (0.3506 - 0.4348)	0.4579 (0.4323 - 0.4864)	0.833
	Loneliness	0.8026 (0.7812 - 0.8180)	0.7906 (0.7803 - 0.8021)	1
	Guilty feelings	0.4000 (0.3333 - 0.6667)	0.1612 (0.1409 - 0.1862)	1
	Risk taking	0.5121 (0.4789 - 0.5403)	0.5451 (0.5273 - 0.5613)	0.965
	Depressed mood	0.7795 (0.7472 - 0.8009)	0.7776 (0.7681 - 0.7874)	0.999
	Unenthusiasm	0.8270 (0.8018 - 0.8425)	0.8214 (0.8142 - 0.8285)	1
	Tenseness	0.7094 (0.6787 - 0.7313)	0.7048 (0.6882 - 0.7220)	0.996
	Tiredness	0.8744 (0.8516 - 0.8885)	0.8746 (0.8708 - 0.8780)	1
	Happiness	0.4144 (0.3459 - 0.4583)	0.4524 (0.4168 - 0.4909)	0.928
	Work satisfaction	0 (0 - 0)	0.0650 (0.0354 - 0.0922)	0
	Health satisfaction	0.8833 (0.8709 - 0.8911)	0.8768 (0.8713 - 0.8813)	1
	Family relationship satisfaction	0.2857 (0 - 0.4000)	0.1845 (0.1559 - 0.2106)	1
	Friendships satisfaction	0.2583 (0.2000 - 0.3333)	0.1875 (0.1667 - 0.2119)	1
	Financial situation satisfaction	0.7197 (0.6954 - 0.7351)	0.7284 (0.7147 - 0.7406)	0.959
Brain imaging metrics	CSA.lh	0.3902 (0.3434 - 0.4286)	0.4342 (0.4140 - 0.4565)	0.928
	CSA.rh	0.4000 (0.3544 - 0.4412)	0.4184 (0.3973 - 0.4387)	0.994
	CV.lh	0.4368 (0.3902 - 0.4750)	0.4418 (0.4209 - 0.4640)	1
	CV.rh	0.4478 (0.4062 - 0.4815)	0.4219 (0.4028 - 0.4455)	1
	CT.lh	0 (0 - 0)	0.1054 (0.0849 - 0.1302)	1
	CT.rh	0 (0 - 0)	0.0946 (0.0747 - 0.1172)	1

### Sheet: Sup_Table3
Supplementary Table 3. The KDRD assessment of genomics (i.e., pQTLs) versus proteomics and metabolomics versus proteomics. N denotes the matched-cohort size and sample size indicates the number of participants included for each trait. KDRD was estimated using omics-specific Bonferroni-corrected significance thresholds.
UKBB Category	UKBB trait	pQTLs versus Proteomics (N = 43,685)			Metabolomics vs. Proteomics (N = 30,079)
		Sample Size	pQTLs (KDRD)	Proteomics (KDRD)	Sample Size	Metabolomics (KDRD)	Proteomics (KDRD)
Physical measures	BMI	43467	0.118006	0.967595	29929	0.989562	0.963781
	Height	43531	0.527921	0.89243	29970	0.89282	0.868228
	Weight	43503	0.256931	0.962766	29952	0.989311	0.956527
	DBP	41043	0.303413	0.949965	28442	0.981872	0.940281
	SBP	41043	0.121617	0.937467	28442	0.973964	0.930707
	SRT.L	14024	0.037425	0.658563	8848	0.391729	0.515588
	SRT.R	14007	0.0264868	0.666075	8837	0.62705	0.555791
	ASI	14693	0.0468847	0.772551	9241	0.911048	0.724973
Cognitive function	Reaction time	43139	0.0391504	0.786004	29722	0.814439	0.760947
	Numeric memory	4565	0.0444976	0.582463	2570	0.474637	0.470648
	Fluid intelligence	14175	0.0580668	0.785696	8947	0.67772	0.693584
	Matrix pattern completion	3830	0.0198292	0.222072	2641	0.212817	0.166052
	Symbol digit substitution	3834	0.056213	0.249451	2644	0.149234	0.145587
	Paired associate learning	3863	0.00206115	0.269258	2668	0.0192029	0.121023
	Prospective memory	13972	0.0593023	0.641386	8821	0.420769	0.48929
Mental health	Neuroticism	34689	0.0622848	0.754744	23838	0.889645	0.702335
	Mood swings	42380	0.0650841	0.81928	29180	0.920148	0.799128
	Miserableness	42779	0.0554818	0.803261	29466	0.892472	0.751681
	Irritability	41555	0.0454125	0.555226	28576	0.740656	0.53791
	Sensitivity	42232	0.0686333	0.309094	29092	0.585889	0.289129
	Fed-up feelings	42623	0.0614017	0.879545	29356	0.942562	0.862831
	Nervous feelings	42422	0.0675501	0.53999	29242	0.320212	0.404286
	Worrier	42374	0.0551228	0.439241	29210	0.29488	0.322875
	Tense	41896	0.0480788	0.536612	28914	0.529648	0.490569
	Worry after embarrassment	41732	0.0656681	0.28186	28684	0.501081	0.253874
	Suffer from 'nerves'	41885	0.0694715	0.601763	28870	0.800533	0.508017
	Loneliness	42774	0.0501114	0.830809	29471	0.925292	0.806923
	Guilty feelings	42341	0.0170934	0.275074	29147	0.0720779	0.192225
	Risk taking	41904	0.0508379	0.645302	28897	0.388364	0.530031
	Depressed mood	41591	0.0391084	0.824915	28634	0.907542	0.810297
	Unenthusiasm	41972	0.047888	0.859797	28902	0.929223	0.841383
	Tenseness	41738	0.0644816	0.771002	28721	0.810129	0.728716
	Tiredness	42152	0.109364	0.913273	29038	0.965725	0.884873
	Happiness	14787	0.0399568	0.571208	9293	0.550191	0.526089
	Work satisfaction	10243	0.0510273	0.141312	6347	0.0001	0.0923291
	Health satisfaction	14798	0.0354598	0.894832	9294	0.955986	0.885181
	Family relationship satisfaction	14731	0.0673959	0.288003	9259	0.0844097	0.193026
	Friendships satisfaction	14651	0.038143	0.25478	9209	0.431887	0.232714
	Financial situation satisfaction	14726	3.9e-06	0.79706	9253	0.807724	0.744534
Brain imaging metrics	CSA.lh	4637	0.261174	0.509218	3473	0.389182	0.387877
	CSA.rh	4637	0.292914	0.485069	3473	0.392041	0.371264
	CV.lh	4637	0.152282	0.506207	3473	0.37489	0.42203
	CV.rh	4637	0.124673	0.471934	3473	0.292216	0.40213
	CT.lh	4637	0.0444047	0.166891	3473	0.101497	0.0624696
	CT.rh	4637	0.035636	0.130095	3473	0.0816131	0.0356867

### Sheet: Sup_Table4
Supplementary Table 4. KDRD-based evaluation of proteomic discovery replicability at target sample sizes. N denotes the nominal overall cohort size, with N = 50,000 representing the current dataset. KDRD values were calculated using trait-specific effective sample sizes, accounting for data missingness in the current dataset and anticipated missingness in future cohorts. KDRD values were obtained…
UKBB Category	UKBB trait	KDRD (N = 50,000)	KDRD (N = 100,000)	KDRD (N = 200,000)	KDRD (N = 500,000)
Physical measures	BMI	0.969871	0.976785	0.981862	0.986927
	Height	0.907148	0.935937	0.951718	0.970334
	Weight	0.965056	0.971936	0.979494	0.986041
	DBP	0.958744	0.968282	0.972954	0.979969
	SBP	0.948001	0.961665	0.968973	0.975564
	SRT.L	0.669952	0.754402	0.819229	0.8914
	SRT.R	0.685657	0.780425	0.838715	0.894493
	ASI	0.793735	0.886148	0.932063	0.956729
Cognitive function	Reaction time	0.806228	0.86023	0.902109	0.935036
	Numeric memory	0.618565	0.762785	0.831022	0.889297
	Fluid intelligence	0.796508	0.84998	0.886039	0.921614
	Matrix pattern completion	0.311789	0.517419	0.686932	0.849559
	Symbol digit substitution	0.0898576	0.290599	0.536702	0.802269
	Paired associate learning	0.255475	0.476193	0.663007	0.809993
	Prospective memory	0.654057	0.750578	0.811237	0.879458
Mental health	Neuroticism	0.76806	0.819576	0.858827	0.92171
	Mood swings	0.836339	0.869781	0.899053	0.936737
	Miserableness	0.793806	0.845161	0.901665	0.943812
	Irritability	0.598107	0.729627	0.803797	0.881112
	Sensitivity	0.389595	0.61798	0.749627	0.839352
	Fed-up feelings	0.884639	0.905876	0.924835	0.952174
	Nervous feelings	0.546392	0.6576	0.783641	0.901246
	Worrier	0.464931	0.565566	0.733173	0.887047
	Tense	0.577551	0.711891	0.798422	0.867707
	Worry after embarrassment	0.337587	0.566694	0.727488	0.851242
	Suffer from 'nerves'	0.629978	0.751113	0.822926	0.883522
	Loneliness	0.841434	0.889926	0.928477	0.95775
	Guilty feelings	0.262019	0.467963	0.631664	0.799496
	Risk taking	0.692291	0.779018	0.828136	0.890439
	Depressed mood	0.839326	0.902162	0.939979	0.963722
	Unenthusiasm	0.868821	0.911801	0.939521	0.961415
	Tenseness	0.786221	0.85	0.91183	0.950019
	Tiredness	0.924543	0.95183	0.963942	0.976191
	Happiness	0.632127	0.762442	0.833641	0.900284
	Work satisfaction	0.136379	0.325318	0.546205	0.759942
	Health satisfaction	0.905039	0.926505	0.945639	0.967301
	Family relationship satisfaction	0.309893	0.529621	0.671818	0.804874
	Friendships satisfaction	0.299798	0.518834	0.690322	0.82315
	Financial situation satisfaction	0.824409	0.863981	0.896399	0.924997
Brain imaging metrics	CSA.lh	0.601931	0.718923	0.797088	0.87372
	CSA.rh	0.577592	0.707816	0.787837	0.869185
	CV.lh	0.577094	0.6961	0.790002	0.873454
	CV.rh	0.545568	0.668563	0.777097	0.869024
	CT.lh	0.198781	0.432472	0.599224	0.78419
	CT.rh	0.16344	0.407404	0.613055	0.786979
